# satmut_utils: a simulation and variant calling package for multiplexed assays of variant effect

**DOI:** 10.1101/2022.04.25.489390

**Authors:** Ian Hoskins, Song Sun, Atina Cote, Frederick P. Roth, Can Cenik

## Abstract

**Background:** The impact of thousands of individual genetic variants on molecular phenotypes for disease-relevant genes remains unknown. Multiplexed assays for variant effect (MAVEs) are highly scalable methods to annotate the relevant variants. However, current software methods for analyzing MAVEs lack standardized annotation, can require cumbersome configuration, and do not easily scale to large target regions.

**Results:** Here, we present satmut_utils as a flexible solution for 1) simulation of saturation mutagenesis data; and 2) quantification of variants across four orders of magnitude from multiplexed assay data. Improvements of satmut_utils over existing solutions include support for multiple experimental strategies, unique molecular identifier-based consensus deduplication, and machine learning-based error correction. We developed a rigorous simulation workflow to validate the performance of satmut_utils and carried out the first benchmarking of existing software for variant calling. Finally, we used satmut_utils to determine the mRNA abundance of thousands of coding variants in cystathionine beta-synthase (*CBS*) by two library preparation methods. We identified an association between variants near chemical cofactor binding sites and decreased mRNA abundance. We also found a correlation between codon optimality and the magnitude of variant effects, emphasizing the potential of single-nucleotide variants to alter mRNA abundance.

**Conclusions:** satmut_utils enables high-performance analysis of saturation mutagenesis data, achieves unprecedented specificity through novel error correction approaches, and reveals the capability of single-codon variants to alter mRNA abundance in native coding sequences.
