## Supplementary Tables for "satmut_utils: a simulation and variant calling package for multiplexed assays of variant effect"

### Sheet: Supplementary_Table_1
Supplementary Table 1: Variants with differntial RNA abundance by amplicon and RACE-like chemistries
Chemistry	VAR_ID	REF	ALT	REF_CODON	ALT_CODON	AA_CHANGE	logFC	AveExpr	adj.P.Val	Max_vitamin_B6_score	LLR	flags	hydro_tRNAseq_log2_sum_diff	mim_tRNAseq_log2_sum_diff	Codon_stability_coefficient_diff	mRNA_FC	YFC_score	Direction	CBS_deficiency_position
Amplicon	pDEST_HC_Rec_Bxb_v2_CBS_WT:4943:GAG:ATT	GAG	ATT	GAG	ATT	p.E128I	-2.71245	-13.0839	0.0782258	0.816463	-5.88914	refined	-3.5512	-3.60501	-0.0500969	Low	High	FALSE	TRUE
Amplicon	pDEST_HC_Rec_Bxb_v2_CBS_WT:4754:CAT:AGG	CAT	AGG	CAT	AGG	p.H65R	-2.37485	-12.9552	0.0990102	0.0468734	5.62506	refined	-1.79481	-0.381322	0.069125	Low	Low	TRUE	TRUE
Amplicon	pDEST_HC_Rec_Bxb_v2_CBS_WT:4967:CT:TA	CT	TA	CTG	TAG	p.L136*	-2.35176	-12.5265	0.0393978	NA	NA	refined	NA	NA	NA	Low	Low	TRUE	FALSE
Amplicon	pDEST_HC_Rec_Bxb_v2_CBS_WT:4982:AC:TA	AC	TA	ACG	TAG	p.T141*	-2.32174	-13.3306	0.0313308	NA	NA	imputed	NA	NA	NA	Low	Low	TRUE	FALSE
Amplicon	pDEST_HC_Rec_Bxb_v2_CBS_WT:4757:CAC:TTT	CAC	TTT	CAC	TTT	p.H66F	-2.30471	-12.1971	0.0302573	0.792632	-4.85044	refined	-2.37874	-0.582455	-0.0202414	Low	High	FALSE	FALSE
Amplicon	pDEST_HC_Rec_Bxb_v2_CBS_WT:4925:ATC:TTG	ATC	TTG	ATC	TTG	p.I122L	-2.1152	-12.9204	0.120279	0.264665	5.38265	refined	NA	8.12304	-0.0960858	Low	Low	TRUE	FALSE
Amplicon	pDEST_HC_Rec_Bxb_v2_CBS_WT:4991:GA:CT	GA	CT	GAG	CTG	p.E144L	-2.06549	-11.6533	0.0990102	0.0678383	5.66968	refined	-3.16678	-1.33388	0.0752553	Low	Low	TRUE	TRUE
Amplicon	pDEST_HC_Rec_Bxb_v2_CBS_WT:4964:ACG:TGT	ACG	TGT	ACG	TGT	p.T135C	-1.95009	-12.3158	0.0313308	0.202615	5.0313	refined	1.29956	0.207212	-0.130406	Low	Low	TRUE	FALSE
Amplicon	pDEST_HC_Rec_Bxb_v2_CBS_WT:4931:CT:AG	CT	AG	CTG	AGG	p.L124R	-1.89665	-13.1769	0.131802	0.314396	3.49778	refined	0.215201	-0.176971	-0.0951522	Low	Low	TRUE	FALSE
Amplicon	pDEST_HC_Rec_Bxb_v2_CBS_WT:4676:AAG:GTT	AAG	GTT	AAG	GTT	p.K39V	-1.87761	-13.374	0.0738383	0.574725	0.123393	refined	-2.61456	-1.6877	-0.0494675	Low	Low	TRUE	FALSE
Amplicon	pDEST_HC_Rec_Bxb_v2_CBS_WT:4916:AAG:TTT	AAG	TTT	AAG	TTT	p.K119F	-1.87476	-12.8217	0.0346473	0.0284925	5.85	refined	-2.7616	-2.11006	-0.0305568	Low	Low	TRUE	FALSE
Amplicon	pDEST_HC_Rec_Bxb_v2_CBS_WT:4973:CCC:TAG	CCC	TAG	CCC	TAG	p.P138*	-1.69339	-12.6813	0.120279	0	6.3004	refined	NA	NA	NA	Low	Low	TRUE	FALSE
Amplicon	pDEST_HC_Rec_Bxb_v2_CBS_WT:4674:CC:GT	CC	GT	GCC	GGT	p.A38G	-1.69107	-13.2363	0.149746	0.807182	-6.7124	refined	NA	16.2222	-0.0763043	Low	High	FALSE	FALSE
Amplicon	pDEST_HC_Rec_Bxb_v2_CBS_WT:4760:CAC:ACG	CAC	ACG	CAC	ACG	p.H67T	-1.59713	-11.629	0.0990102	0.628843	0.577626	imputed	-1.5839	-0.486806	0.0618577	Low	Low	TRUE	FALSE
Amplicon	pDEST_HC_Rec_Bxb_v2_CBS_WT:4758:AC:GT	AC	GT	CAC	CGT	p.H66R	-1.56252	-12.0033	0.132017	0.776504	-2.34986	refined	-0.808261	0.299566	0.0118157	Low	High	FALSE	FALSE
Amplicon	pDEST_HC_Rec_Bxb_v2_CBS_WT:4973:CCC:AGG	CCC	AGG	CCC	AGG	p.P138R	-1.55488	-13.6181	0.149746	0.96651	-8.65603	refined	NA	15.721	-0.0526806	Low	High	FALSE	FALSE
Amplicon	pDEST_HC_Rec_Bxb_v2_CBS_WT:4889:GAG:CAT	GAG	CAT	GAG	CAT	p.E110H	-1.47343	-13.7548	0.120279	0.0438687	5.83551	refined	-1.15677	-1.12953	-0.0890219	Low	Low	TRUE	FALSE
Amplicon	pDEST_HC_Rec_Bxb_v2_CBS_WT:4949:GCT:TCG	GCT	TCG	GCT	TCG	p.A130S	-1.32297	-11.9517	0.0643628	0.791682	-1.34387	refined	-1.82298	-1.38564	0.0133867	Low	High	FALSE	FALSE
Amplicon	pDEST_HC_Rec_Bxb_v2_CBS_WT:4905:GC:CT	GC	CT	GGC	GCT	p.G115A	-1.23329	-12.4073	0.0990102	0.836215	-6.93622	refined	-3.73964	0.159395	-0.0538229	Low	High	FALSE	FALSE
Amplicon	pDEST_HC_Rec_Bxb_v2_CBS_WT:4926:TC:CT	TC	CT	ATC	ACT	p.I122T	-1.20727	-12.6068	0.120279	0.228862	5.99221	refined	NA	9.71799	-0.129487	Low	Low	TRUE	FALSE
Amplicon	pDEST_HC_Rec_Bxb_v2_CBS_WT:4715:TGC:AGG	TGC	AGG	TGC	AGG	p.C52R	-1.1682	-14.0949	0.120279	0.0690846	6.22391	imputed	-1.51047	-0.101728	-0.0224916	Low	Low	TRUE	FALSE
Amplicon	pDEST_HC_Rec_Bxb_v2_CBS_WT:4733:CGG:ATT	CGG	ATT	CGG	ATT	p.R58I	-1.134	-12.577	0.0346473	0.726297	-5.02955	refined	-0.648385	-2.88934	-0.0671365	Low	High	FALSE	TRUE
Amplicon	pDEST_HC_Rec_Bxb_v2_CBS_WT:4745:GA:AT	GA	AT	GAG	ATG	p.E62M	-1.0947	-13.2075	0.131802	0.949117	-7.62936	refined	-2.10946	-0.870554	0.0438819	Low	High	FALSE	FALSE
Amplicon	pDEST_HC_Rec_Bxb_v2_CBS_WT:4706:CC:AA	CC	AA	CCG	AAG	p.P49K	-1.09382	-12.8119	0.0990102	0.707081	-1.01368	imputed	0.430936	3.07094	-0.023397	Low	High	FALSE	TRUE
Amplicon	pDEST_HC_Rec_Bxb_v2_CBS_WT:4673:GCC:TGT	GCC	TGT	GCC	TGT	p.A38C	-1.08324	-12.4457	0.132017	0.974116	-6.23163	refined	NA	15.4629	-0.143928	Low	High	FALSE	FALSE
Amplicon	pDEST_HC_Rec_Bxb_v2_CBS_WT:4895:TTC:GTG	TTC	GTG	TTC	GTG	p.F112V	-1.06196	-12.997	0.131802	0.18898	5.56723	refined	3.26251	0.17278	-0.0107971	Low	Low	TRUE	FALSE
Amplicon	pDEST_HC_Rec_Bxb_v2_CBS_WT:4898:AA:GG	AA	GG	AAC	GGC	p.N113G	-1.05584	-14.3298	0.131165	0.751756	-2.33371	refined	1.38917	0.0163178	0.0445785	Low	High	FALSE	FALSE
Amplicon	pDEST_HC_Rec_Bxb_v2_CBS_WT:4754:CA:GT	CA	GT	CAT	GTT	p.H65V	-1.04614	-12.9479	0.0990102	0.0655729	5.27136	refined	-2.2317	-0.160093	0.0348608	Low	Low	TRUE	TRUE
Amplicon	pDEST_HC_Rec_Bxb_v2_CBS_WT:4964:ACG:TTT	ACG	TTT	ACG	TTT	p.T135F	-1.01924	-11.4441	0.0651421	0.758694	-3.83516	refined	-0.794836	-0.0956493	-0.0820991	Low	High	FALSE	FALSE
Amplicon	pDEST_HC_Rec_Bxb_v2_CBS_WT:4736:CCT:TAG	CCT	TAG	CCT	TAG	p.P59*	-1.01117	-11.2872	0.123755	NA	NA	imputed	NA	NA	NA	Low	Low	TRUE	FALSE
Amplicon	pDEST_HC_Rec_Bxb_v2_CBS_WT:4719:CC:GT	CC	GT	ACC	AGT	p.T53S	-1.01004	-13.5768	0.120279	0.695311	-4.67766	imputed	NA	NA	-0.125113	Low	Low	TRUE	FALSE
Amplicon	pDEST_HC_Rec_Bxb_v2_CBS_WT:4670:GAA:ATT	GAA	ATT	GAA	ATT	p.E37I	-0.974939	-12.6396	0.120279	0.669424	-1.9618	refined	-0.406392	-2.31415	0.0205152	Low	Low	TRUE	FALSE
Amplicon	pDEST_HC_Rec_Bxb_v2_CBS_WT:4973:CCC:TGT	CCC	TGT	CCC	TGT	p.P138C	-0.915132	-11.6142	0.0990102	0.829478	-7.16307	refined	NA	15.8227	-0.116341	Low	High	FALSE	FALSE
Amplicon	pDEST_HC_Rec_Bxb_v2_CBS_WT:4925:ATC:TTT	ATC	TTT	ATC	TTT	p.I122F	-0.913726	-10.9278	0.0738383	0.0611943	5.90632	refined	NA	8.5482	-0.104236	Low	Low	TRUE	FALSE
Amplicon	pDEST_HC_Rec_Bxb_v2_CBS_WT:4745:GA:TT	GA	TT	GAG	TTG	p.E62L	-0.894554	-11.1918	0.0990102	0.782935	-5.11495	refined	-3.37961	-2.13714	-0.0271001	Low	High	FALSE	FALSE
Amplicon	pDEST_HC_Rec_Bxb_v2_CBS_WT:4919:GAC:ATT	GAC	ATT	GAC	ATT	p.D120I	-0.883412	-12.6687	0.120279	0.23506	2.70466	imputed	-4.07808	-3.39593	-0.049139	Low	Low	TRUE	FALSE
Amplicon	pDEST_HC_Rec_Bxb_v2_CBS_WT:4742:TCC:GAG	TCC	GAG	TCC	GAG	p.S61E	-0.811276	-10.7923	0.135797	0.812621	-6.83806	refined	NA	NA	-0.039903	Low	High	FALSE	FALSE
Amplicon	pDEST_HC_Rec_Bxb_v2_CBS_WT:4736:CC:TT	CC	TT	CCT	TTT	p.P59F	-0.806062	-11.473	0.132686	0.0571018	5.40288	refined	5.27257	-0.56583	0.00505771	Low	Low	TRUE	FALSE
Amplicon	pDEST_HC_Rec_Bxb_v2_CBS_WT:4988:ATC:CGT	ATC	CGT	ATC	CGT	p.I143R	-0.78785	-10.607	0.0990102	0.0304432	5.94672	refined	NA	9.43022	-0.0721791	Low	Low	TRUE	TRUE
Amplicon	pDEST_HC_Rec_Bxb_v2_CBS_WT:4928:AG:GA	AG	GA	AGC	GAC	p.S123D	-0.766683	-13.2662	0.133144	0.147673	4.01242	refined	3.54385	1.1115	-0.0141685	Low	Low	TRUE	FALSE
Amplicon	pDEST_HC_Rec_Bxb_v2_CBS_WT:4985:ATT:TGG	ATT	TGG	ATT	TGG	p.I142W	-0.758806	-10.4461	0.0990102	0.0205479	5.97504	refined	1.10539	1.54825	0.0977058	Low	Low	TRUE	FALSE
Amplicon	pDEST_HC_Rec_Bxb_v2_CBS_WT:4682:CCC:ACG	CCC	ACG	CCC	ACG	p.P41T	-0.753129	-12.3181	0.121362	0.87384	-5.37494	imputed	NA	15.6155	0.014065	Low	High	FALSE	FALSE
Amplicon	pDEST_HC_Rec_Bxb_v2_CBS_WT:4673:GC:TG	GC	TG	GCC	TGC	p.A38C	-0.749129	-13.2667	0.0990102	0.974116	-6.23163	refined	NA	15.4629	-0.0577766	Low	High	FALSE	FALSE
Amplicon	pDEST_HC_Rec_Bxb_v2_CBS_WT:4940:AT:GA	AT	GA	ATT	GAT	p.I127D	-0.642498	-11.4509	0.131802	0.213299	3.5562	imputed	4.07808	3.39593	-0.0127223	Low	Low	TRUE	FALSE
Amplicon	pDEST_HC_Rec_Bxb_v2_CBS_WT:4914:TG:GT	TG	GT	GTG	GGT	p.V118G	-0.611773	-12.3587	0.120279	0.349848	5.36596	refined	2.3071	0.889314	-0.0897383	Low	Low	TRUE	FALSE
Amplicon	pDEST_HC_Rec_Bxb_v2_CBS_WT:4743:CC:AT	CC	AT	TCC	TAT	p.S61Y	-0.578154	-10.4748	0.149746	0.85316	-6.29967	refined	NA	NA	-0.0870151	Low	High	FALSE	FALSE
Amplicon	pDEST_HC_Rec_Bxb_v2_CBS_WT:4956:G:A	G	A	CGC	CAC	p.R132H	0.491601	-9.44002	0.131165	0.769603	-3.51294	imputed	NA	NA	-0.0575315	High	High	TRUE	FALSE
Amplicon	pDEST_HC_Rec_Bxb_v2_CBS_WT:4908:G:A	G	A	GGG	GAG	p.G116E	0.508844	-9.30938	0.121362	0.81084	-6.80395	imputed	1.5035	1.04461	-0.0335184	High	High	TRUE	FALSE
Amplicon	pDEST_HC_Rec_Bxb_v2_CBS_WT:4670:G:A	G	A	GAA	AAA	p.E37K	0.513847	-9.53692	0.131165	0.888428	-7.74505	imputed	0.472351	0.969259	5.8353e-05	High	High	TRUE	FALSE
Amplicon	pDEST_HC_Rec_Bxb_v2_CBS_WT:4977:G:A	G	A	GGG	GAG	p.G139E	0.532712	-9.26535	0.107327	0.0331606	5.9898	imputed	1.5035	1.04461	-0.0335184	High	Low	FALSE	FALSE
Amplicon	pDEST_HC_Rec_Bxb_v2_CBS_WT:4749:C:T	C	T	TCC	TTC	p.S63F	0.540891	-8.23526	0.120279	0.95399	0.0457732	refined	NA	NA	0.0446994	High	High	TRUE	FALSE
Amplicon	pDEST_HC_Rec_Bxb_v2_CBS_WT:4730:G:A	G	A	GGC	AGC	p.G57S	0.605841	-9.49151	0.104121	0.859195	-7.74585	refined	-5.05108	-0.67069	-0.0400214	High	High	TRUE	FALSE
Amplicon	pDEST_HC_Rec_Bxb_v2_CBS_WT:4889:G:A	G	A	GAG	AAG	p.E110K	0.708067	-9.93751	0.120279	0.137997	4.5679	imputed	-0.773908	0.39808	-0.00469361	High	Low	FALSE	FALSE
Amplicon	pDEST_HC_Rec_Bxb_v2_CBS_WT:4904:G:A	G	A	GGC	AGC	p.G115S	0.730657	-9.84494	0.0990102	0.552578	0.220569	refined	-5.05108	-0.67069	-0.0400214	High	Low	FALSE	FALSE
Amplicon	pDEST_HC_Rec_Bxb_v2_CBS_WT:4673:G:A	G	A	GCC	ACC	p.A38T	0.73521	-9.46211	0.0651421	0.923647	-7.50408	refined	NA	NA	-0.00671924	High	High	TRUE	FALSE
Amplicon	pDEST_HC_Rec_Bxb_v2_CBS_WT:4962:G:A	G	A	GGG	GAG	p.G134E	0.973055	-9.91034	0.0643628	0.447841	3.5292	imputed	1.5035	1.04461	-0.0335184	High	Low	FALSE	FALSE
Amplicon	pDEST_HC_Rec_Bxb_v2_CBS_WT:4736:CCT:TTG	CCT	TTG	CCT	TTG	p.P59L	0.97522	-11.499	0.102271	0.947208	-8.63694	refined	5.42847	-0.990988	0.0132081	High	High	TRUE	FALSE
Amplicon	pDEST_HC_Rec_Bxb_v2_CBS_WT:4886:TGT:ACG	TGT	ACG	TGT	ACG	p.C109T	1.31697	-12.6511	0.0990102	0.242487	3.40779	imputed	-1.29956	-0.207212	0.130406	High	Low	FALSE	FALSE
Amplicon	pDEST_HC_Rec_Bxb_v2_CBS_WT:4695:G:C	G	C	CGG	CCG	p.R45P	1.43168	-10.868	0.0393978	0.749568	-3.307	imputed	1.69798	-1.95719	0.00166388	High	High	TRUE	FALSE
Amplicon	pDEST_HC_Rec_Bxb_v2_CBS_WT:4886:T:G	T	G	TGT	GGT	p.C109G	1.86053	-10.3378	0.00726314	0.164915	5.1438	refined	3.47521	0.759233	0.0676238	High	Low	FALSE	FALSE
RACE-like	pDEST_HC_Rec_Bxb_v2_CBS_WT:5706:T:G	T	G	ATG	AGG	p.M382R	-2.46592	-9.28438	0.00939785	0.351468	2.75043	imputed	-0.842118	-0.640296	-0.0637788	Low	Low	TRUE	FALSE
RACE-like	pDEST_HC_Rec_Bxb_v2_CBS_WT:4952:G:T	G	T	GAG	TAG	p.E131*	-2.26649	-9.72438	0.0403486	NA	NA	imputed	NA	NA	NA	Low	Low	TRUE	FALSE
RACE-like	pDEST_HC_Rec_Bxb_v2_CBS_WT:6131:TCC:GCG	TCC	GCG	TCC	GCG	p.S524A	-2.05872	-11.6658	0.0403486	0.956991	-9.75946	refined|regulatory_domain	NA	NA	-0.00532434	Low	High	FALSE	FALSE
RACE-like	pDEST_HC_Rec_Bxb_v2_CBS_WT:5084:TCC:GGT	TCC	GGT	TCC	GGT	p.S175G	-2.01224	-11.188	0.0857869	0.353668	3.2309	refined	NA	NA	-0.055836	Low	Low	TRUE	FALSE
RACE-like	pDEST_HC_Rec_Bxb_v2_CBS_WT:5105:C:G	C	G	CGG	GGG	p.R182G	-1.88647	-8.82521	0.0403486	0.781958	-5.22292	refined	1.39932	-0.328939	0.0164788	Low	High	FALSE	FALSE
RACE-like	pDEST_HC_Rec_Bxb_v2_CBS_WT:4565:CCT:TGG	CCT	TGG	CCT	TGG	p.P2W	-1.87154	-10.0048	0.120023	0.818688	-1.50167	refined	6.36226	-0.910602	0.0879169	Low	High	FALSE	FALSE
RACE-like	pDEST_HC_Rec_Bxb_v2_CBS_WT:4767:C:G	C	G	GCC	GGC	p.A69G	-1.82184	-10.3144	0.0833387	0.864965	2.55711	refined	NA	16.2222	-0.00713931	Low	High	FALSE	FALSE
RACE-like	pDEST_HC_Rec_Bxb_v2_CBS_WT:5375:TGT:GAG	TGT	GAG	TGT	GAG	p.C272E	-1.78594	-11.3901	0.0857869	0.655268	3.91815	refined	1.44111	1.40912	0.0835568	Low	Low	TRUE	TRUE
RACE-like	pDEST_HC_Rec_Bxb_v2_CBS_WT:4589:GTG:TTT	GTG	TTT	GTG	TTT	p.V10F	-1.74018	-10.1102	0.084581	0.964229	-9.91475	refined	-3.26251	-0.17278	-0.109056	Low	High	FALSE	FALSE
RACE-like	pDEST_HC_Rec_Bxb_v2_CBS_WT:5783:T:A	T	A	TGG	AGG	p.W408R	-1.73226	-9.03379	0.0403486	0.298817	1.72557	refined	-0.505769	0.545905	-0.0675057	Low	Low	TRUE	FALSE
RACE-like	pDEST_HC_Rec_Bxb_v2_CBS_WT:5105:CG:GT	CG	GT	CGG	GTG	p.R182V	-1.72679	-11.2285	0.0833387	0.146778	4.15593	refined	2.62982	-0.823534	0.0567657	Low	Low	TRUE	FALSE
RACE-like	pDEST_HC_Rec_Bxb_v2_CBS_WT:4565:CCT:GTG	CCT	GTG	CCT	GTG	p.P2V	-1.71168	-9.62265	0.0833387	0.764309	-2.15214	refined	8.53508	-0.39305	0.114113	Low	High	FALSE	FALSE
RACE-like	pDEST_HC_Rec_Bxb_v2_CBS_WT:4871:G:T	G	T	GAG	TAG	p.E104*	-1.71032	-9.98044	0.114889	NA	NA	refined	NA	NA	NA	Low	Low	TRUE	FALSE
RACE-like	pDEST_HC_Rec_Bxb_v2_CBS_WT:4589:GTG:TAT	GTG	TAT	GTG	TAT	p.V10Y	-1.59142	-10.1846	0.108093	0.785684	-6.32673	refined	-2.03952	-2.86129	-0.120917	Low	High	FALSE	FALSE
RACE-like	pDEST_HC_Rec_Bxb_v2_CBS_WT:5435:G:T	G	T	GAG	TAG	p.E292*	-1.57234	-9.89127	0.108093	NA	NA	imputed	NA	NA	NA	Low	Low	TRUE	FALSE
RACE-like	pDEST_HC_Rec_Bxb_v2_CBS_WT:5529:GG:AT	GG	AT	TGG	TAT	p.W323Y	-1.53358	-11.1691	0.136697	0.0160275	6.04637	refined	0.133298	-2.34374	-0.094721	Low	Low	TRUE	FALSE
RACE-like	pDEST_HC_Rec_Bxb_v2_CBS_WT:5499:CG:TT	CG	TT	ACG	ATT	p.T313I	-1.5158	-11.6528	0.0833387	0.599827	4.2167	imputed	-0.810532	-1.98868	-0.0969456	Low	Low	TRUE	FALSE
RACE-like	pDEST_HC_Rec_Bxb_v2_CBS_WT:5097:AC:TT	AC	TT	GAC	GTT	p.D179V	-1.51382	-11.1941	0.0403486	0.397317	3.99268	refined	-3.91534	-1.08054	-0.0532031	Low	Low	TRUE	FALSE
RACE-like	pDEST_HC_Rec_Bxb_v2_CBS_WT:5348:GGC:TCG	GGC	TCG	GGC	TCG	p.G263S	-1.48628	-11.9494	0.0857869	0.0141353	6.07627	refined	-5.56262	-1.22624	-0.0404362	Low	Low	TRUE	FALSE
RACE-like	pDEST_HC_Rec_Bxb_v2_CBS_WT:5631:CC:GT	CC	GT	GCC	GGT	p.A357G	-1.46568	-10.4392	0.143338	0.979819	-7.12421	refined	NA	16.2222	-0.0763043	Low	High	FALSE	FALSE
RACE-like	pDEST_HC_Rec_Bxb_v2_CBS_WT:6110:CAG:TGT	CAG	TGT	CAG	TGT	p.Q517C	-1.45584	-11.5229	0.114123	0.910497	-8.75522	refined|regulatory_domain	-0.570676	0.26365	-0.0680335	Low	High	FALSE	FALSE
RACE-like	pDEST_HC_Rec_Bxb_v2_CBS_WT:5903:GT:AG	GT	AG	GTG	AGG	p.V448R	-1.43197	-11.6127	0.120023	0.00332014	6.29339	refined|regulatory_domain	-2.67858	0.0283534	-0.0937021	Low	Low	TRUE	FALSE
RACE-like	pDEST_HC_Rec_Bxb_v2_CBS_WT:5487:AC:TG	AC	TG	GAC	GTG	p.D309V	-1.41848	-11.3947	0.120023	0.0853121	5.61997	refined	-0.799871	-1.33012	0.0747632	Low	Low	TRUE	FALSE
RACE-like	pDEST_HC_Rec_Bxb_v2_CBS_WT:5661:G:T	G	T	GGC	GTC	p.G367V	-1.41772	-9.96995	0.120023	0.808893	0.603929	refined	NA	NA	0.0139193	Low	High	FALSE	FALSE
RACE-like	pDEST_HC_Rec_Bxb_v2_CBS_WT:6155:GGG:TAT	GGG	TAT	GGG	TAT	p.G532Y	-1.39583	-10.8486	0.0857869	0.904925	-7.19504	refined|regulatory_domain	-0.809008	-3.35589	-0.0806305	Low	High	FALSE	FALSE
RACE-like	pDEST_HC_Rec_Bxb_v2_CBS_WT:6155:GG:TT	GG	TT	GGG	TTG	p.G532L	-1.35725	-10.836	0.0857869	0.982705	-10.3152	refined|regulatory_domain	-1.8761	-1.09253	-0.0606184	Low	High	FALSE	FALSE
RACE-like	pDEST_HC_Rec_Bxb_v2_CBS_WT:6176:TTG:ATT	TTG	ATT	TTG	ATT	p.L539I	-1.34411	-11.1863	0.142415	0.846767	-6.2698	refined|regulatory_domain	-0.171598	-1.46787	-0.0229969	Low	High	FALSE	TRUE
RACE-like	pDEST_HC_Rec_Bxb_v2_CBS_WT:5465:G:T	G	T	GAG	TAG	p.E302*	-1.3426	-9.6527	0.0833387	NA	NA	imputed	NA	NA	NA	Low	Low	TRUE	FALSE
RACE-like	pDEST_HC_Rec_Bxb_v2_CBS_WT:5276:G:T	G	T	GAG	TAG	p.E239*	-1.3338	-9.50873	0.0857869	NA	NA	imputed	NA	NA	NA	Low	Low	TRUE	FALSE
RACE-like	pDEST_HC_Rec_Bxb_v2_CBS_WT:4784:AAA:TAT	AAA	TAT	AAA	TAT	p.K75Y	-1.32323	-10.6702	0.143338	0.68404	1.73371	refined	0.35995	-4.07889	0.0234416	Low	Low	TRUE	FALSE
RACE-like	pDEST_HC_Rec_Bxb_v2_CBS_WT:6152:TTC:GAT	TTC	GAT	TTC	GAT	p.F531D	-1.29956	-11.0162	0.143338	0.881	-4.32932	refined|regulatory_domain	4.06238	1.5029	-0.147422	Low	High	FALSE	FALSE
RACE-like	pDEST_HC_Rec_Bxb_v2_CBS_WT:5642:GC:TG	GC	TG	GCG	TGG	p.A361W	-1.27869	-11.653	0.113789	0.0113609	6.20796	refined	-0.299196	-1.47461	0.0130302	Low	Low	TRUE	TRUE
RACE-like	pDEST_HC_Rec_Bxb_v2_CBS_WT:5445:A:T	A	T	CAG	CTG	p.Q295L	-1.26221	-9.90678	0.0857869	0.892511	-5.9889	refined	-2.29635	0.338894	0.0907787	Low	High	FALSE	FALSE
RACE-like	pDEST_HC_Rec_Bxb_v2_CBS_WT:5933:AT:TG	AT	TG	ATG	TGG	p.M458W	-1.25247	-10.4903	0.114889	0.853686	-6.75804	refined|regulatory_domain	-0.336349	-1.1862	0.00372693	Low	High	FALSE	FALSE
RACE-like	pDEST_HC_Rec_Bxb_v2_CBS_WT:5615:AGC:CGT	AGC	CGT	AGC	CGT	p.S352R	-1.24399	-10.8968	0.111077	0.100669	5.39505	refined	1.05195	0.490616	-0.0164038	Low	Low	TRUE	TRUE
RACE-like	pDEST_HC_Rec_Bxb_v2_CBS_WT:6152:TTC:ACG	TTC	ACG	TTC	ACG	p.F531T	-1.20892	-10.8304	0.111077	0.812605	-4.40218	refined|regulatory_domain	0.794836	0.0956493	-0.0377536	Low	High	FALSE	FALSE
RACE-like	pDEST_HC_Rec_Bxb_v2_CBS_WT:6086:GC:TG	GC	TG	GCC	TGC	p.A509C	-1.20533	-9.83257	0.111077	0.151712	4.14471	refined|regulatory_domain	NA	15.4629	-0.0577766	Low	Low	TRUE	FALSE
RACE-like	pDEST_HC_Rec_Bxb_v2_CBS_WT:5567:CGC:TCT	CGC	TCT	CGC	TCT	p.R336S	-1.1984	-11.4013	0.143338	0.129273	4.29255	refined	NA	NA	-0.0838412	Low	Low	TRUE	TRUE
RACE-like	pDEST_HC_Rec_Bxb_v2_CBS_WT:5540:AAC:TGT	AAC	TGT	AAC	TGT	p.N327C	-1.17498	-10.7675	0.118068	0.981717	-5.77821	refined	-2.08604	-0.742915	-0.0922103	Low	High	FALSE	FALSE
RACE-like	pDEST_HC_Rec_Bxb_v2_CBS_WT:6141:GG:AT	GG	AT	CGG	CAT	p.R527H	-1.1607	-10.8804	0.143338	0.923464	-9.05177	refined|regulatory_domain	1.74605	-0.413859	-0.106061	Low	High	FALSE	FALSE
RACE-like	pDEST_HC_Rec_Bxb_v2_CBS_WT:6205:G:T	G	T	CGG	CGT	p.R548R	-1.12383	-9.23422	0.120023	NA	NA	imputed|regulatory_domain	0.93779	-0.114293	-0.0202328	Low	High	FALSE	FALSE
RACE-like	pDEST_HC_Rec_Bxb_v2_CBS_WT:5174:GGG:CTT	GGG	CTT	GGG	CTT	p.G205L	-1.12086	-11.3643	0.143338	0.696028	2.84386	refined	-2.14185	-0.511298	-0.0775159	Low	Low	TRUE	FALSE
RACE-like	pDEST_HC_Rec_Bxb_v2_CBS_WT:6137:CA:TT	CA	TT	CAG	TTG	p.Q526L	-1.00895	-9.88423	0.114889	0.879865	-5.63368	refined|regulatory_domain	-2.50917	-0.464369	-0.0115767	Low	High	FALSE	TRUE
RACE-like	pDEST_HC_Rec_Bxb_v2_CBS_WT:6191:G:C	G	C	GCC	CCC	p.A544P	-1.00179	-9.85533	0.120023	0.121904	4.405	refined|regulatory_domain	NA	-0.359802	-0.0275876	Low	Low	TRUE	FALSE
RACE-like	pDEST_HC_Rec_Bxb_v2_CBS_WT:5252:GC:TG	GC	TG	GCT	TGT	p.A231C	-0.964711	-10.141	0.13736	0.778552	-3.73833	refined	0.264432	-0.918628	-0.0829659	Low	High	FALSE	TRUE
RACE-like	pDEST_HC_Rec_Bxb_v2_CBS_WT:5234:AAC:TGT	AAC	TGT	AAC	TGT	p.N225C	-0.955395	-10.5606	0.143338	0.0541227	5.44922	refined	-2.08604	-0.742915	-0.0922103	Low	Low	TRUE	FALSE
RACE-like	pDEST_HC_Rec_Bxb_v2_CBS_WT:5369:G:T	G	T	GAG	TAG	p.E270*	-0.947117	-8.79818	0.120023	NA	NA	imputed	NA	NA	NA	Low	Low	TRUE	FALSE
RACE-like	pDEST_HC_Rec_Bxb_v2_CBS_WT:5513:ACG:CGT	ACG	CGT	ACG	CGT	p.T318R	1.17551	-11.2661	0.0857869	0.943602	-7.93774	refined	0.775643	0.786371	-0.050042	High	High	TRUE	FALSE

### Sheet: Supplementary_Table_2
Supplementary Table 2: pDEST_HC_Rec_Bxb_v2_CBS PCR1 and PCR2 primers for amplicon chemistry
Primer_name	Sequence
pDEST_HC_Rec_Bxb_v2_F	CAACTACACGAGCTCACAAGTTTGTACAA
pDEST_HC_Rec_Bxb_v2_R	GGCAGTCTCTCTGATTCCACAGTCAT
CBS_2F_v2	TACACGACGCTCTTCCGATCTGAAGGGGTCCCCAGAGGATAAG
CBS_2R_v2	AGACGTGTGCTCTTCCGATCTTCTGGCAAGATTTTTGGAGATTTTGC
CBS_4F_v2	TACACGACGCTCTTCCGATCTGAAGTGTGAGCTCTTGGCCAAG
CBS_4R_v2	AGACGTGTGCTCTTCCGATCTCGATCCCGGTGTTCCCGG

### Sheet: Supplementary_Table_3
Supplementary Table 3: CBS tail-less primers for RACE-like, Anchored Multiplex PCR chemistry
Primer_name	Sequence
CBS_1F_GSP1	CCAGTGTGCTGGAATTGATTAATACAAGTTTGTAC
CBS_1F_endo_GSP1	GCACCATCTGTCCGGTCCCA
CBS_1R_GSP1	GGATCCACAGGGGCTCCTT
CBS_2F_GSP1	GAGAAGGGGTCCCCAGAGGATA
CBS_2R_GSP1	CCCGATTTTCTTCAGAATATCTGGCAAG
CBS_3F_GSP1	GAGTCCCCACATCACCACACTG
CBS_3R_GSP1	CGCCCGCGTTGAAGAACTC
CBS_4F_GSP1	GGCCTGAAGTGTGAGCTCTTGG
CBS_4R_GSP1	CAGCCCGATCCCGGTGTT
CBS_5F_GSP1	CCGGGGACACGATTATCGAGC
CBS_5R_GSP1	TGGTGGGCGTCCTCACAATC
CBS_6F_GSP1	CCGAGAAGGTGGACGTGCT
CBS_6R_GSP1	GTTGCTGGCGTTGCGGTA
CBS_7F_GSP1	CTGAAGAACGAAATCCCCAATTCTCAC
CBS_7R_GSP1	TTCCTGGCAATGCCCGTGAT
CBS_8F_GSP1	GACATGCTGGTGGCTTCAGTG
CBS_8R_GSP1	ATCCCTTCCACCTCGTAGGTTGTC
CBS_9F_GSP1	GAGCCGGAGGAGCTGAACC
CBS_9R_GSP1	CCCTCTTGCGCGATCAGCAT
CBS_10F_GSP1	GCAACGATGAGGAGGCGTTCA
CBS_10R_GSP1	GGTCATGTAGTTCCGCACTGAGT
CBS_11F_GSP1	CAGCGCTGCGTGGTCATT
CBS_11R_GSP1	GGCCCAGCTCCTGAACACG
CBS_12F_GSP1	ACCTCACGGAGAAGAAGCCCT
CBS_12R_GSP1	CAGGATTACCCCCGCCTCAT
CBS_13F_GSP1	GGGAGAAGGGCTTCGACCA
CBS_13R_GSP1	GTCCGTGAGGCGGATCTGTT
CBS_14F_GSP1	TCAGACCAAGTTGGCAAAGTCATCT
CBS_14R_GSP1	CCATCTGCCGCTGACTGGA
CBS_15F_GSP1	CACGAGCAGATCCAGTACCACA
CBS_15R_GSP1	GCCCTCTAGATGCATGCTCGAG
CBS_15R_endo_GSP1	AAGCGAAGGAGAAGTGGGCAA
CBS_1F_GSP2	TGCTGGAATTGATTAATACAAGTTTGTACAAA
CBS_1F_endo_GSP2	ATCTGTCCGGTCCCAGCATG
CBS_1R_GSP2	CACAGGGGCTCCTTGGCTT
CBS_2F_GSP2	AGGGGTCCCCAGAGGATAAGG
CBS_2R_GSP2	AATATCTGGCAAGATTTTTGGAGATTTTGCC
CBS_3F_GSP2	CCCACATCACCACACTGCC
CBS_3R_GSP2	CCCGCGTTGAAGAACTCACA
CBS_4F_GSP2	GAAGTGTGAGCTCTTGGCCAAG
CBS_4R_GSP2	GATCCCGGTGTTCCCGGA
CBS_5F_GSP2	GGACACGATTATCGAGCCGACA
CBS_5R_GSP2	GGCGTCCTCACAATCTCAGC
CBS_6F_GSP2	AGAAGGTGGACGTGCTGCG
CBS_6R_GSP2	TGCTGGCGTTGCGGTACT
CBS_7F_GSP2	ACGAAATCCCCAATTCTCACATCCTAG
CBS_7R_GSP2	TGGCAATGCCCGTGATGGT
CBS_8F_GSP2	CTGGTGGCTTCAGTGGGCA
CBS_8R_GSP2	CCACCTCGTAGGTTGTCTGCTC
CBS_9F_GSP2	CGGAGGAGCTGAACCAGACG
CBS_9R_GSP2	TCTTGCGCGATCAGCATGC
CBS_10F_GSP2	GATGAGGAGGCGTTCACCTTTG
CBS_10R_GSP2	ATGTAGTTCCGCACTGAGTCGG
CBS_11F_GSP2	GCGCTGCGTGGTCATTCTG
CBS_11R_GSP2	CAGCTCCTGAACACGGAGGT
CBS_12F_GSP2	CACGGAGAAGAAGCCCTGGT
CBS_12R_GSP2	GATTACCCCCGCCTCATCCA
CBS_13F_GSP2	GGAGAAGGGCTTCGACCAGG
CBS_13R_GSP2	CGTGAGGCGGATCTGTTTGAAC
CBS_14F_GSP2	GACCAAGTTGGCAAAGTCATCTACAAG
CBS_14R_GSP2	ATCTGCCGCTGACTGGACTTC
CBS_15F_GSP2	GCAGATCCAGTACCACAGCACC
CBS_15R_GSP2	CCTCTAGATGCATGCTCGAGGAC
CBS_15R_endo_GSP2	AGGAGAAGTGGGCAAGGGTG

### Sheet: Supplementary_Table_4
Supplementary Table 4: CBS primers for negative control library amplification
Primer_name	Sequence	Note
CBS_pEZY3_1F::CBS_pEZY3:950-976	TACACGACGCTCTTCCGATCTCAAGTTTGTACAAAAAAGTTGGCATG	Use in place of CBS_pEZY3_1F_endo for amplification of mutagenized libraries from CBS_pEZY3
CBS_pEZY3_2F::ENST00000398165.7|ENSG00000160200.17|OTTHUMG00000086834.7|OTTHUMT00000195525.1|CBS-204|CBS|2605|protein_coding|:349-368(+)::CBS_pEZY3:1062-1081	TACACGACGCTCTTCCGATCTGGGGTCCCCAGAGGATAAG
CBS_pEZY3_1R'::ENST00000398165.7|ENSG00000160200.17|OTTHUMG00000086834.7|OTTHUMT00000195525.1|CBS-204|CBS|2605|protein_coding|:370-388(-)::CBS_pEZY3:1083-1101	AGACGTGTGCTCTTCCGATCTAGCCAAGGAGCCCCTGTG
CBS_pEZY3_3F::ENST00000398165.7|ENSG00000160200.17|OTTHUMG00000086834.7|OTTHUMT00000195525.1|CBS-204|CBS|2605|protein_coding|:452-470(+)::CBS_pEZY3:1165-1183	TACACGACGCTCTTCCGATCTCATCACCACACTGCCCCG
CBS_pEZY3_2R'::ENST00000398165.7|ENSG00000160200.17|OTTHUMG00000086834.7|OTTHUMT00000195525.1|CBS-204|CBS|2605|protein_coding|:472-500(-)::CBS_pEZY3:1185-1213	AGACGTGTGCTCTTCCGATCTAAAATCTCCAAAAATCTTGCCAGATATT
CBS_pEZY3_4F::ENST00000398165.7|ENSG00000160200.17|OTTHUMG00000086834.7|OTTHUMT00000195525.1|CBS-204|CBS|2605|protein_coding|:566-584(+)::CBS_pEZY3:1279-1297	TACACGACGCTCTTCCGATCTTGTGAGCTCTTGGCCAAG
CBS_pEZY3_3R'::ENST00000398165.7|ENSG00000160200.17|OTTHUMG00000086834.7|OTTHUMT00000195525.1|CBS-204|CBS|2605|protein_coding|:584-603(-)::CBS_pEZY3:1297-1316	AGACGTGTGCTCTTCCGATCTTGTGAGTTCTTCAACGCGG
CBS_pEZY3_5F::ENST00000398165.7|ENSG00000160200.17|OTTHUMG00000086834.7|OTTHUMT00000195525.1|CBS-204|CBS|2605|protein_coding|:679-698(+)::CBS_pEZY3:1392-1411	TACACGACGCTCTTCCGATCTCACGATTATCGAGCCGACA
CBS_pEZY3_4R'::ENST00000398165.7|ENSG00000160200.17|OTTHUMG00000086834.7|OTTHUMT00000195525.1|CBS-204|CBS|2605|protein_coding|:699-717(-)::CBS_pEZY3:1412-1430	AGACGTGTGCTCTTCCGATCTCCGGGAACACCGGGATCG
CBS_pEZY3_6F::ENST00000398165.7|ENSG00000160200.17|OTTHUMG00000086834.7|OTTHUMT00000195525.1|CBS-204|CBS|2605|protein_coding|:794-812(+)::CBS_pEZY3:1507-1525	TACACGACGCTCTTCCGATCTGACGTGCTGCGGGCACTG
CBS_pEZY3_5R'::ENST00000398165.7|ENSG00000160200.17|OTTHUMG00000086834.7|OTTHUMT00000195525.1|CBS-204|CBS|2605|protein_coding|:812-830(-)::CBS_pEZY3:1525-1543	AGACGTGTGCTCTTCCGATCTGGGGCTGAGATTGTGAGG
CBS_pEZY3_7F::ENST00000398165.7|ENSG00000160200.17|OTTHUMG00000086834.7|OTTHUMT00000195525.1|CBS-204|CBS|2605|protein_coding|:903-926(+)::CBS_pEZY3:1616-1639	TACACGACGCTCTTCCGATCTCCAATTCTCACATCCTAGACCAG
CBS_pEZY3_6R'::ENST00000398165.7|ENSG00000160200.17|OTTHUMG00000086834.7|OTTHUMT00000195525.1|CBS-204|CBS|2605|protein_coding|:927-945(-)::CBS_pEZY3:1640-1658	AGACGTGTGCTCTTCCGATCTACCGCAACGCCAGCAACC
CBS_pEZY3_8F::ENST00000398165.7|ENSG00000160200.17|OTTHUMG00000086834.7|OTTHUMT00000195525.1|CBS-204|CBS|2605|protein_coding|:1016-1034(+)::CBS_pEZY3:1729-1747	TACACGACGCTCTTCCGATCTGCTTCAGTGGGCACGGGC
CBS_pEZY3_7R'::ENST00000398165.7|ENSG00000160200.17|OTTHUMG00000086834.7|OTTHUMT00000195525.1|CBS-204|CBS|2605|protein_coding|:1036-1054(-)::CBS_pEZY3:1749-1767	AGACGTGTGCTCTTCCGATCTCACCATCACGGGCATTGC
CBS_pEZY3_9F::ENST00000398165.7|ENSG00000160200.17|OTTHUMG00000086834.7|OTTHUMT00000195525.1|CBS-204|CBS|2605|protein_coding|:1130-1148(+)::CBS_pEZY3:1843-1861	TACACGACGCTCTTCCGATCTGAGGAGCTGAACCAGACG
CBS_pEZY3_8R'::ENST00000398165.7|ENSG00000160200.17|OTTHUMG00000086834.7|OTTHUMT00000195525.1|CBS-204|CBS|2605|protein_coding|:1148-1167(-)::CBS_pEZY3:1861-1880	AGACGTGTGCTCTTCCGATCTGAGCAGACAACCTACGAGG
CBS_pEZY3_10F::ENST00000398165.7|ENSG00000160200.17|OTTHUMG00000086834.7|OTTHUMT00000195525.1|CBS-204|CBS|2605|protein_coding|:1244-1262(+)::CBS_pEZY3:1957-1975	TACACGACGCTCTTCCGATCTGAGGAGGCGTTCACCTTT
CBS_pEZY3_9R'::ENST00000398165.7|ENSG00000160200.17|OTTHUMG00000086834.7|OTTHUMT00000195525.1|CBS-204|CBS|2605|protein_coding|:1263-1281(-)::CBS_pEZY3:1976-1994	AGACGTGTGCTCTTCCGATCTCCCGCATGCTGATCGCGC
CBS_pEZY3_11F::ENST00000398165.7|ENSG00000160200.17|OTTHUMG00000086834.7|OTTHUMT00000195525.1|CBS-204|CBS|2605|protein_coding|:1358-1376(+)::CBS_pEZY3:2071-2089	TACACGACGCTCTTCCGATCTGGCCAGCGCTGCGTGGTC
CBS_pEZY3_10R'::ENST00000398165.7|ENSG00000160200.17|OTTHUMG00000086834.7|OTTHUMT00000195525.1|CBS-204|CBS|2605|protein_coding|:1377-1395(-)::CBS_pEZY3:2090-2108	AGACGTGTGCTCTTCCGATCTTTCTGCCCGACTCAGTGC
CBS_pEZY3_12F::ENST00000398165.7|ENSG00000160200.17|OTTHUMG00000086834.7|OTTHUMT00000195525.1|CBS-204|CBS|2605|protein_coding|:1472-1490(+)::CBS_pEZY3:2185-2203	TACACGACGCTCTTCCGATCTAAGAAGCCCTGGTGGTGG
CBS_pEZY3_11R'::ENST00000398165.7|ENSG00000160200.17|OTTHUMG00000086834.7|OTTHUMT00000195525.1|CBS-204|CBS|2605|protein_coding|:1491-1509(-)::CBS_pEZY3:2204-2222	AGACGTGTGCTCTTCCGATCTACCTCCGTGTTCAGGAGC
CBS_pEZY3_13F::ENST00000398165.7|ENSG00000160200.17|OTTHUMG00000086834.7|OTTHUMT00000195525.1|CBS-204|CBS|2605|protein_coding|:1586-1604(+)::CBS_pEZY3:2299-2317	TACACGACGCTCTTCCGATCTTTCGACCAGGCGCCCGTG
CBS_pEZY3_12R'::ENST00000398165.7|ENSG00000160200.17|OTTHUMG00000086834.7|OTTHUMT00000195525.1|CBS-204|CBS|2605|protein_coding|:1605-1623(-)::CBS_pEZY3:2318-2336	AGACGTGTGCTCTTCCGATCTTGGATGAGGCGGGGGTAA
CBS_pEZY3_14F::ENST00000398165.7|ENSG00000160200.17|OTTHUMG00000086834.7|OTTHUMT00000195525.1|CBS-204|CBS|2605|protein_coding|:1691-1715(+)::CBS_pEZY3:2404-2428	TACACGACGCTCTTCCGATCTCAAGTTGGCAAAGTCATCTACAAG
CBS_pEZY3_13R'::ENST00000398165.7|ENSG00000160200.17|OTTHUMG00000086834.7|OTTHUMT00000195525.1|CBS-204|CBS|2605|protein_coding|:1717-1737(-)::CBS_pEZY3:2430-2450	AGACGTGTGCTCTTCCGATCTGTTCAAACAGATCCGCCTCA
CBS_pEZY3_15F::ENST00000398165.7|ENSG00000160200.17|OTTHUMG00000086834.7|OTTHUMT00000195525.1|CBS-204|CBS|2605|protein_coding|:1804-1823(+)::CBS_pEZY3:2517-2536	TACACGACGCTCTTCCGATCTGATCCAGTACCACAGCACC
CBS_pEZY3_14R'::ENST00000398165.7|ENSG00000160200.17|OTTHUMG00000086834.7|OTTHUMT00000195525.1|CBS-204|CBS|2605|protein_coding|:1824-1842(-)::CBS_pEZY3:2537-2555	AGACGTGTGCTCTTCCGATCTGGAAGTCCAGTCAGCGGC
CBS_pEZY3_15R::CBS_pEZY3:2650-2668	AGACGTGTGCTCTTCCGATCTGTCCTCGAGCATGCATCT	Use in place of CBS_pEZY3_15R'_endo for amplification of mutagenized libraries from CBS_pEZY3
CBSpEZY3_1F_endo::ENST00000398165.7|ENSG00000160200.17|OTTHUMG00000086834.7|OTTHUMT00000195525.1|CBS-204|CBS|2605|protein_coding|:243-263(+)	TACACGACGCTCTTCCGATCTATCTGTCCGGTCCCAGCATG
CBSpEZY3_15R'_endo::ENST00000398165.7|ENSG00000160200.17|OTTHUMG00000086834.7|OTTHUMT00000195525.1|CBS-204|CBS|2605|protein_coding|:1951-1971(-)	AGACGTGTGCTCTTCCGATCTAGGAGAAGTGGGCAAGGGTG
